# A chromosome-level genome assembly enables the identification of the follicle stimulating hormone receptor as the master sex determining gene in *Solea senegalensis*

**DOI:** 10.1101/2022.03.02.482245

**Authors:** R. De la Herrán, M. Hermida, J. Rubiolo, J. Gómez-Garrido, F. Cruz, F. Robles, R. Navajas, F. A. Blanco, P. R. Villamayor, D. Torres, P. Sánchez-Quinteiro, D. Ramirez, M. E. Rodríguez, A. Arias-Pérez, I. Cross, N. Duncan, T. Martínez-Peña, A. Riaza, A. Millán, M. Gut, C. Bouza, D. Robledo, L. Rebordinos, T. Alioto, C. Ruíz-Rejón, P. Martínez

## Abstract

Sex determination (SD) mechanisms are exceptionally diverse and show high evolutionary rates in fish. Pleuronectiformes is an emblematic fish group characterized by its adaptation to demersal life and its compact genomes. Here, we present a chromosome-level genome assembly of Senegalese sole, a promising European aquaculture species. We combined long- and short-read sequencing and a highly dense genetic map to obtain a contiguous assembly of 613 Mb (N50 = 29.0 Mb, 99% of the assembly in the n = 21 chromosomes of its karyotype). The correspondence between this new assembly and the Senegalese sole chromosomes was established by fluorescence *in situ* hybridization with BAC probes. Orthology within Pleuronectiformes was assessed by using the chromosome-level genomes of six important commercial flatfishes covering a broad phylogenetic spectrum of the order. A total of 7936 single-gene orthologues, shared by the six species, were used to identify syntenies in Pleuronectiformes and to explore chromosome evolutionary patterns in the order. Whole genome resequencing of six males and six females enabled the identification of 41 fixed allelic variants in the follicle stimulating hormone receptor (*fshr*) gene, homozygous in females and heterozygous in males, consistent with an XX / XY chromosome system. The observed association between *fshr* SNPs and sex was confirmed at the species level in a broad sample, which allowed tuning up a molecular sexing tool. *Fshr* demonstrated differential gene expression between male and female gonads since 86 days post-fertilization, when the gonad was still an undifferentiated primordium, concomitant with the activation of other testis and ovary marker genes, such as *amh* and *cyp19a1a* genes, respectively. Interestingly, the Y-linked *fshr* allele, which included 24 non-synonymous variants, expressed to a higher level than the X-linked allele at all stages. We hypothesize a molecular mechanism hampering the action of the follicle stimulating hormone that would drive the undifferentiated gonad toward testis.
