## Supplementary material for "A chromosome-level genome assembly enables the identification of the follicle stimulating hormone receptor as the master sex determining gene in *Solea senegalensis*": Table S1

### Sheet: Table S1
Table S1: Genome assembly statistics of Solea senegalensis; fSolSen1_LG: set of contigs anchored to linkage groups (LG) using the genetic map.
Assembly	fSolSen1_LG	fSolSen1.LG_plus_unanchored contigs
Scaffold N50	29025067	28642601
Scaffold L50	9	10
Contig N50	23439045	23439045
Contig L50	12	12
Longest contig (Mb)	30.1	30.1
Total Length (bp)	606883213	613860701
No. Contigs	51	82
BUSCO	C:97.8%[S:97.2%,D:0.6%],F:1.1%,M:1.1%,n:3354	C:97.8%[S:97.2%,D:0.6%],F:1.1%,M:1.1%,n:3354
QV	44.1253	43.1767
Kmer completeness	98.0442	98.1823
