## Supplementary material for "A chromosome-level genome assembly enables the identification of the follicle stimulating hormone receptor as the master sex determining gene in *Solea senegalensis*": Table S3

### Sheet: Hoja1
Table S3: Genome annotation statistics of protein coding genes in the genome of Solea senegalensis
	fSolSen1A annotation
Number of protein-coding genes	24.264
Median gene length (bp)	7.566
Number of transcripts	40.511
Number of exons	277.235
Number of coding exons	263.35
Median UTR length (bp)	950
Median intron length (bp)	389
Exons/transcript	12.79
Transcripts/gene	1.67
Multi-exonic transcripts	95.47%
Gene density	39.53
