## Supplementary material for "A chromosome-level genome assembly enables the identification of the follicle stimulating hormone receptor as the master sex determining gene in *Solea senegalensis*": Table S4

### Sheet: Hoja1
Table S4: Absolute number of reads and averages obtained by the 2b-RAD method for SNP genotyping in three families (F1, F2, F3) of Solea senegalensis and their offspring across the different filtering steps of the stablished pipeline from the initial raw reads to the final valid alignment for constructing a highly dense genetic map.
Sample	Initial Raw Reads	Length Filter	Quality Filter	Enzyme Filter	Failed to align	Multiple alignments	Valid alignment
Total	1029218660	1001426201	993835057	853403269	21986669	51779704	779636896
Average	4379654	4261388	4229085	3631503	93560	220339	3317604
Average parents	11970770	11879489	11799911	10360318	252464	646145	9461709
Average offspring	4180760	4061787	4030723	3455202	89397	209183	3156623
Female F1	14002206	13888873	13810304	11982174	281479	762680	10938015
Female F2	12312486	12226228	12111336	10621377	329428	639317	9652632
Female F3	9997256	9923181	9852344	8662808	225957	542630	7894221
Male F1	10016350	9938872	9888228	8569591	178864	536695	7854032
Male F2	12808229	12709151	12639846	11351330	238227	717153	10395950
Male F3	12688090	12590629	12497406	10974628	260830	678396	10035402
F1-006	4413840	4344937	4307867	3768961	87274	233929	3447758
F1-008	3666714	3611929	3495710	3146501	140701	182410	2823390
F1-009	5027743	4920968	4889721	4266791	91809	265114	3909868
F1-019	3852267	3671241	3647833	2653823	63447	162690	2427686
F1-021	4390580	4337712	4300555	3844703	86421	231128	3527154
F1-022	3910252	3846840	3820691	3330801	68210	203225	3059366
F1-023	3893544	3832982	3799578	3402484	78516	206957	3117011
F1-025	3182528	3140974	3118902	2781342	76816	170946	2533580
F1-026	2972834	2924260	2904233	2549665	47002	155183	2347480
F1-027	3903100	3858641	3819399	3452926	86438	207286	3159202
F1-028	4174401	4115609	4089034	3628407	72986	217587	3337834
F1-029	5229229	5151337	5102856	4573048	101605	276089	4195354
F1-031	5565014	5497289	5459441	4920586	90141	299745	4530700
F1-032	4611506	4547406	4511559	4068347	80389	257526	3730432
F1-034	3261569	3194176	3173621	2727962	90157	165026	2472779
F1-035	2921248	2887193	2867603	2563010	49419	158127	2355464
F1-039	1812900	1794940	1783069	1661965	32877	102150	1526938
F1-040	4284851	4156093	4119996	3443413	80337	212865	3150211
F1-041	4095509	4011103	3982988	3462866	73521	210987	3178358
F1-042	4646599	4529026	4497091	3956385	73487	239699	3643199
F1-045	5265351	5191229	5141690	4702032	98705	291243	4312084
F1-048	5324940	5267752	5190548	4731125	128743	285886	4316496
F1-049	4223264	4174778	4147382	3800597	68575	230072	3501950
F1-051	3529207	3491100	3467129	2995175	56945	180898	2757332
F1-053	4032225	3994199	3966569	3655023	68730	218808	3367485
F1-054	3955994	3894433	3862495	3448692	66954	207040	3174698
F1-056	5445428	5373933	5336167	4856151	99846	289968	4466337
F1-057	3971600	3925590	3890334	3544836	73467	217464	3253905
F1-058	3770842	3733574	3704860	3396012	66200	207344	3122468
F1-059	3749448	3657639	3628320	3189013	66063	192405	2930545
F1-060	3137886	3108240	3083444	2822729	57047	169553	2596129
F1-061	2808314	2777364	2758693	2513838	49848	153201	2310789
F1-062	4017941	3978012	3940662	3585872	77217	216313	3292342
F1-063	2998274	2925859	2894590	2501681	63371	150653	2287657
F1-064	4201494	4148311	4110971	3781068	78359	225659	3477050
F1-065	4093130	4045976	4015993	3683689	77762	225360	3380567
F1-066	2521603	2491865	2471041	2230273	55181	134747	2040345
F1-067	5598446	5522204	5474858	4925227	101737	297449	4526041
F1-068	5073112	5026860	4990137	4581770	93371	277089	4211310
F1-070	4829496	4783506	4739173	4319234	91630	261340	3966264
F1-071	5051962	4992014	4948775	4492966	94052	266155	4132759
F1-072	4982384	4907681	4867893	4416645	96884	256895	4062866
F1-073	5431754	5357408	5320234	4808602	103727	288662	4416213
F1-074	3678193	3632496	3596041	3254967	84751	194223	2975993
F1-075	2773797	2736147	2716141	2400688	52068	144012	2204608
F1-076	3683515	3537941	3512895	2949541	59250	172129	2718162
F1-077	4549726	4505057	4471062	4109162	89279	246025	3773858
F1-078	3843200	3801752	3752602	3427126	94266	201628	3131232
F1-081	3504652	3446281	3398707	3000508	81876	180055	2738577
F1-082	4199058	4098416	4038650	3556573	101362	206674	3248537
F1-083	3800089	3732767	3706756	3232657	73333	193991	2965333
F1-084	4443881	4365889	4310242	3810841	105326	231753	3473762
F1-085	3049383	2863489	2837342	2240799	51802	138764	2050233
F1-086	4688584	4611590	4582128	3965648	91414	240765	3633469
F1-087	4811407	4740947	4707563	4225447	88580	257206	3879661
F1-089	3729402	3533364	3498587	2902474	67629	178039	2656806
F1-090	5652011	5535699	5474204	4861098	120478	288390	4452230
F1-091	5368231	4960155	4922951	4044541	85811	244342	3714388
F1-092	4411887	4334727	4306304	3820008	76855	232378	3510775
F1-093	4590407	4462764	4433409	3762747	78549	227004	3457194
F1-095	4187487	4019690	3968401	3350830	82169	205148	3063513
F1-096	2964780	2928235	2907442	2625200	45786	159049	2420365
F1-097	4501444	4460550	4393848	4081650	103846	240157	3737647
F1-098	6420470	6337101	6285420	5731657	125659	344119	5261879
F1-099	4118611	4029172	3986262	3552101	89126	217354	3245621
F1-100	4794174	4728529	4691730	4266486	82250	258133	3926103
F1-101	5361893	5195127	5146521	4509167	102634	273547	4132986
F1-102	4592528	4524720	4484230	3986673	80992	241518	3664163
F1-103	3448938	3405464	3382970	3058775	60484	187927	2810364
F1-104	2660592	2624015	2607392	2347952	42116	144104	2161732
F1-105	5270220	5195206	5149353	4581534	103995	278111	4199428
F1-106	2710036	2648786	2632257	2327757	44042	143367	2140348
F1-107	5342226	5281203	5236505	4773132	140686	278973	4353473
F1-108	3789296	3664297	3627729	3113200	77564	183871	2851765
F1-109	4225729	3970239	3943453	3123793	57692	192975	2873126
F1-110	3774004	3556984	3533513	2924629	57374	179520	2687735
F1-111	4021370	3966685	3928900	3506233	84435	212269	3209529
F1-112	3348119	3284145	3263642	2887845	49898	175800	2662147
F1-113	3288104	3248914	3219279	2925648	60379	177174	2688095
F1-114	4443415	4187803	4153652	3536005	81554	214160	3240291
F1-115	3530183	3479954	3456705	3128574	66297	188307	2873970
F2-001	4301116	4208103	4176953	3576795	80792	211668	3284335
F2-002	3999245	3896745	3876642	3240971	68140	189676	2983155
F2-006	4274236	4146508	4125165	3408210	67061	208445	3132704
F2-008	3886343	3804877	3777575	3233732	71381	198973	2963378
F2-012	4229760	4098171	4075515	3400396	67522	205765	3127109
F2-014	4402882	4246705	4217462	3474855	84858	208462	3181535
F2-016	4724724	4663953	4637124	4089124	81988	247010	3760126
F2-017	4026781	3902136	3880572	3177891	71559	194659	2911673
F2-018	4463804	4339958	4301512	3638293	85253	211555	3341485
F2-021	4208324	4114691	4093474	3482683	73252	212694	3196737
F2-023	4817911	4724169	4696279	4111942	82048	248662	3781232
F2-024	4051610	3945349	3918127	3433799	75988	209604	3148207
F2-027	3447394	3370581	3352148	2933759	59702	178870	2695187
F2-028	3176883	3092081	3075301	2563545	57098	154385	2352062
F2-029	2072665	2044754	2033550	1881110	37355	114692	1729063
F2-031	4654079	4563601	4530674	3917124	92305	240178	3584641
F2-032	4513564	4427132	4400931	3745045	78885	231875	3434285
F2-033	3905468	3821753	3799933	3278099	68912	201723	3007464
F2-034	4143313	3944454	3912042	3172975	92128	202881	2877966
F2-035	4460515	4348797	4286681	3589512	109985	218489	3261038
F2-036	3638850	3581208	3562153	3127581	65801	192331	2869449
F2-037	3104063	3057920	3040801	2543523	54724	149787	2339012
F2-038	3791592	3702261	3681337	3109942	75636	197033	2837273
F2-039	4079809	3991156	3963856	3316883	78717	206272	3031894
F2-040	4359244	4277014	4252826	3729333	78080	228725	3422528
F2-041	4424904	4342415	4309735	3770599	101416	234599	3434584
F2-042	3197019	3151296	3130606	2708427	59121	169248	2480058
F2-043	3406467	3358337	3336437	2918500	62577	175761	2680162
F2-044	3951385	3899369	3870935	3339555	76469	201814	3061272
F2-045	6284404	6191477	6158362	5354770	114138	330898	4909734
F2-046	4410011	4338718	4304376	3628238	89056	223218	3315964
F2-047	4656184	4572072	4529721	3825451	100972	230230	3494249
F2-048	4235949	4174906	4144009	3604383	82580	220224	3301579
F2-049	3778073	3719151	3696741	3243385	70485	197102	2975798
F2-050	3614402	3552780	3523864	3002737	78206	181074	2743457
F2-051	3921997	3869189	3840054	3382909	80803	206710	3095396
F2-052	3921002	3866829	3839799	3408188	81522	208405	3118261
F2-053	3746924	3679358	3658219	3203554	70043	196857	2936654
F2-054	3099006	2990083	2964600	2345843	61664	148989	2135190
F2-055	3660569	3595850	3574981	2992422	67225	179480	2745717
F2-056	3690586	3623357	3602714	3047193	64749	188326	2794118
F2-057	3717867	3660188	3637928	3173157	70383	193243	2909531
F2-058	4105926	4043927	3999192	3527739	99500	217664	3210575
F2-059	4037483	3941677	3894105	3166723	90409	194493	2881821
F2-060	4255327	4195073	4139938	3667609	108671	222102	3336836
F2-062	2442682	2342097	2324655	1999409	45183	121153	1833073
F2-063	4044055	3421326	3398848	2540145	60151	161852	2318142
F2-065	4562420	4370426	4341320	3672998	77109	223636	3372253
F2-067	4063966	3248016	3226611	2435315	59700	148477	2227138
F2-068	4501078	4291656	4261300	3596536	77414	218010	3301112
F2-069	3763998	3596687	3570021	3055741	68353	189830	2797558
F2-073	3467599	2862909	2844271	2026301	45705	128422	1852174
F2-074	2113129	1879021	1864547	1446810	33495	89031	1324284
F2-075	3279242	2802880	2777906	2089250	55309	127385	1906556
F2-076	3152571	2582099	2553266	1786053	52974	110940	1622139
F2-077	3576745	2978396	2958146	2231023	52907	133738	2044378
F2-081	3822372	3000839	2978207	2142932	54930	133591	1954411
F2-082	3221834	2757149	2739778	1990283	47282	128508	1814493
F2-084	2902882	2823017	2802126	2376148	54180	148589	2173379
F2-085	2834422	2766574	2749175	2372269	48995	146740	2176534
F2-086	4476926	4245141	4211733	3242064	85917	198939	2957208
F2-087	4166207	3784468	3767088	2489581	365301	136768	1987512
F2-090	4307364	4131228	4111373	3038212	101477	190614	2746121
F2-091	5775449	5652845	5612837	4550224	110271	277446	4162507
F2-092	5170680	5043080	5017092	4027777	93948	248742	3685087
F2-094	3502485	3091294	3070077	2132334	72502	135139	1924693
F2-095	3793043	3400338	3381497	2426141	68306	152291	2205544
F2-097	5631697	5473740	5431429	4202993	131041	257041	3814911
F2-100	5552695	5448435	5421581	4434440	182169	274223	3978048
F2-101	5058259	4940847	4914980	3974572	101434	246091	3627047
F2-102	5868673	5750724	5714211	4852383	119656	304152	4428575
F2-104	4245787	4183928	4163073	3528432	90225	216455	3221752
F2-105	3976174	3903723	3883924	3236858	73104	194416	2969338
F2-109	4611294	4508485	4477947	3367207	87277	206980	3072950
F2-112	3935780	3452541	3434027	2396715	62514	147000	2187201
F2-114	4584928	4463304	4439526	3760896	88672	228564	3443660
F2-115	3976727	3645951	3617450	2714776	73610	173101	2468065
F3-002	4732365	4695623	4667220	4227189	93454	260866	3872869
F3-003	4530510	4497438	4446312	4058528	107596	247800	3703132
F3-004	3494958	3465597	3437770	3094675	80426	189267	2824982
F3-005	4008905	3975098	3953886	3603074	80424	222967	3299683
F3-006	3981413	3944865	3921757	3512454	74065	216466	3221923
F3-007	4009902	3934898	3901292	3391506	83756	206844	3100906
F3-008	4203670	4155348	4112736	3714241	96891	223919	3393431
F3-010	3903320	3852583	3827462	3458178	85477	200999	3171702
F3-013	4707809	4637869	4612090	4060792	81563	245650	3733579
F3-015	4004019	3961775	3939006	3465230	82960	210331	3171939
F3-016	4045518	3941408	3897503	3005499	100952	180216	2724331
F3-017	3870350	3803542	3782533	3198222	68393	190079	2939750
F3-018	5289466	5193487	5129398	4450225	134313	270066	4045846
F3-019	4968694	4874184	4840803	4176595	100671	249385	3826539
F3-021	4846642	4760800	4718330	4061734	112608	251649	3697477
F3-022	5485661	5406702	5371432	4761529	103321	287054	4371154
F3-023	4918766	4844293	4804130	4252593	108913	259451	3884229
F3-024	4297543	4237655	4205278	3662540	113518	217671	3331351
F3-025	4125628	4003780	3982539	3291872	75820	206480	3009572
F3-026	4296787	4245407	4212613	3712517	98613	222295	3391609
F3-027	4425671	4229867	4208616	3264656	107091	202465	2955100
F3-028	5600949	5531401	5490581	4889277	131933	293684	4463660
F3-029	4148532	4067676	4031425	3453850	95037	208576	3150237
F3-030	3982090	3895597	3874424	3219679	79762	194441	2945476
F3-031	4587409	4542707	4517905	4094394	101882	248395	3744117
F3-032	4820886	4762210	4721115	4217388	116897	255254	3845237
F3-033	4137313	4070176	4049221	3539499	112810	209973	3216716
F3-034	6932530	6864470	6812048	6126170	149005	375570	5601595
F3-036	4058587	4015749	3993840	3601758	83787	221879	3296092
F3-037	4613312	4529363	4408737	3791647	160293	223043	3408311
F3-038	4493431	4456209	4419331	4055614	104023	246373	3705218
F3-039	4223410	4085029	4052816	3324756	94882	204422	3025452
F3-040	4782023	4727715	4699080	4205465	89578	255451	3860436
F3-041	5104373	5038202	5002847	4397376	109900	258637	4028839
F3-042	5070463	5001922	4975441	4327630	87131	255895	3984604
F3-043	4512205	4433768	4406328	3886462	132652	231826	3521984
F3-044	4828943	4740119	4714472	4079015	85051	242963	3751001
F3-045	4193978	4147239	4123939	3648519	78662	223186	3346671
F3-046	3867138	3818331	3799056	3343681	81888	200284	3061509
F3-047	3248477	2702601	2675439	812411	681679	8795	121937
F3-048	4733353	4676155	4647344	4150695	124297	250201	3776197
F3-049	4178592	4096302	4076007	3280177	76039	199897	3004241
F3-050	1620965	1583421	1573432	1313950	30204	79593	1204153
F3-051	4866046	4787413	4753296	4124830	93591	245847	3785392
F3-052	5382473	5317196	5271560	4715845	123561	285572	4306712
F3-053	5030062	4945004	4918707	4200032	101390	250954	3847688
F3-054	1705134	725423	701312	272447	138394	8510	125543
F3-055	4467490	4422203	4399596	3915017	83162	239868	3591987
F3-056	4290882	4195827	4171100	3360596	80159	196320	3084117
F3-057	4534132	4451430	4428198	3917797	81092	225819	3610886
F3-058	4986279	4911979	4847955	4132730	144699	245002	3743029
F3-060	2966387	2928680	2913737	2327413	107678	137444	2082291
F3-061	4241029	4201901	4178970	3772970	84126	230671	3458173
F3-062	3778495	3740048	3716531	3275658	89340	197066	2989252
F3-071	6236391	6111159	6077506	5089251	251594	295513	4542144
F3-072	4060719	3897180	3868094	3181223	97590	187199	2896434
F3-073	5597613	5511571	5475202	4639427	153004	275064	4211359
F3-074	3589021	3547324	3525685	3019572	92290	180315	2746967
F3-075	3997794	3876374	3853006	3155129	84851	190415	2879863
F3-076	4291383	4248381	4227186	3776363	90117	223036	3463210
F3-077	3289181	3155858	3130438	2456884	73389	146459	2237036
F3-078	4805665	4675807	4638121	3825478	108006	232317	3485155
F3-080	4525942	4361559	4337796	3445493	92337	208492	3144664
F3-081	6354364	6254813	6206422	5282329	161739	312721	4807869
F3-082	4019517	3857867	3830039	3104998	107824	181485	2815689
F3-083	3666566	3395901	3373205	2619468	95789	156053	2367626
F3-084	5485221	5394189	5365678	4562542	133228	275086	4154228
F3-085	3567339	3524531	3495559	3037784	87581	178985	2771218
F3-086	3372036	3224191	3206008	2452585	59842	148306	2244437
F3-087	3750933	3592958	3574644	2824996	104467	166818	2553711
F3-088	4015205	3740143	3719044	2854018	74983	172689	2606346
							722866644
