## Supplementary material for "A chromosome-level genome assembly enables the identification of the follicle stimulating hormone receptor as the master sex determining gene in *Solea senegalensis*": Table S5

### Sheet: LGs
Table S5: Statistics of the genetic maps constructed in Solea senegalensis using three full-sib families. Maps were constructed via male and via female in each family and the consensus per sex and for the whole species obtained. The correspondence between linkage groups in the consensus map and that reported by Guerrero-Cózar et al. (2021) is also provided. LG codes were arranged from the longest…
LG Guerrero-Cózar et al. (2021)	LG consensus code	F1 F			F1 M			F2 F			F2 M			F3 F			F3 M			Female Consensus		Male Consensus		Species Consensus
		LG	Markers	cM	LG	Markers	cM	LG	Markers	cM	LG	Markers	cM	LG	Markers	cM	LG	Markers	cM	Uniq Mark	cM	Uniq Mark	cM	Uniq Mark	cM
1	1	2	670	984.95	2	663	742.57	2	648	1012.16	1	654	1026.19	2	502	687.61	1	694	810.83	1302	1934.95	1282	1749.8	1991	2789.6
3	2	4	548	625.51	3	578	671.79	4	514	878.81	3	577	805.43	9	451	649.89	3	512	637.38	962	1549.21	1179	1566.05	1656	2366.89
16	3	15	429	492.63	13	452	430.59	6	441	662.45	12	405	419.68	13	405	591.85	20	333	457.12	924	1199.14	866	944.36	1340	1742.28
2	4	1	692	1017.04	1	667	944.48	1	651	1146.21	2	621	849.03	1	640	1066.63	2	607	773.09	1267	2387.21	1370	1874.35	1976	3503.93
21	5	20	352	445.38	19	353	423.69	18	307	488.58	20	302	346.77	21	318	432.69	21	307	334.49	613	975.85	676	747.92	1002	1348.15
5	6	10	468	547.29	6	489	580.94	5	506	770.61	5	501	808.71	5	479	727.88	6	493	748.70	977	1483.61	1113	1535.56	1560	2400.48
7	7	3	557	867.48	4	537	649.90	3	534	962.13	4	533	808.56	10	450	580.90	8	448	624.20	949	1790.87	1059	1344.23	1560	2379.21
10	8	6	492	584.62	11	459	615.93	10	411	575.06	14	399	567.07	11	423	563.82	13	386	427.49	905	1239.51	925	1070.25	1371	1794.84
12	9	11	464	582.23	14	403	558.36	13	372	572.21	13	403	552.16	7	459	706.24	9	443	657.85	831	1176.88	917	1191.01	1363	1696.13
20	10	18	356	428.85	18	370	423.33	16	352	498.34	21	143	321.47	16	379	603.98	19	334	367.86	710	1016.65	647	766.62	1046	1377.43
17	11	21	336	442.34	21	321	293.63	21	93	127.91	19	302	419.46	18	353	463.45	17	340	390.49	552	711.57	745	800.27	1030	1237.53
18	12	16	383	588.42	15	400	445.68	14	368	535.35	16	356	362.41	19	347	462.36	15	365	493.52	662	1129.48	775	961.92	1099	1612.82
11	13	13	441	502.52	10	460	596.86	11	406	693.01	10	415	714.28	12	411	603.88	7	456	558.59	891	1227.4	958	1352.2	1397	2049.24
6	14	5	511	628.75	7	487	512.17	8	434	741.46	6	460	504.92	6	475	627.87	4	510	655.94	994	1378.48	999	1106.67	1487	1966.57
19	15	14	431	549.93	20	343	422.12	15	360	592.27	17	333	528.77	17	377	517.88	14	384	492.64	742	1195.11	811	929.94	1150	1661.11
9	16	7	485	794.60	8	485	573.89	19	227	247.51	7	456	527.48	4	479	585.36	11	419	579.28	730	1091.83	942	1110.91	1294	1710.14
13	17	19	353	512.40	17	380	348.07	17	327	586.17	18	333	438.42	20	339	408.91	16	350	495.86	718	996.43	820	878.88	1158	1523.6
15	18	17	376	518.02	16	387	439.57	20	126	220.08	15	374	489.89	15	380	599.32	18	336	423.60	695	1052.61	792	870.88	1151	1435.04
4	19	12	454	633.05	5	494	515.94	7	435	735.19	8	450	571.81	8	454	737.23	5	498	700.29	902	1483.09	1026	1299.8	1448	2228.24
8	20	9	478	628.11	9	469	617.52	9	418	566.53	9	447	623.65	14	383	604.46	12	413	578.41	761	1202.07	926	1292.59	1316	1919.96
14	21	8	479	638.17	12	453	622.56	12	379	538.88	11	415	568.50	3	484	662.60	10	438	668.85	974	1291.13	901	1292.64	1443	1961.28
		Total	9755	13012.29	Total	9650	11429.59	Total	8309	13150.91	Total	8879	12254.65	Total	8988	12884.78	Total	9066	11876.47	18061	27513.08	19729	24686.85	28838	40704.47
