## Supplementary material for "A chromosome-level genome assembly enables the identification of the follicle stimulating hormone receptor as the master sex determining gene in *Solea senegalensis*": Table S9

### Sheet: S9
Table S9: One hundred and forty-one BAC clones used for integrating cytogenetic, genetic and physical maps in Solea senegalensis. Notice that some clones matched to several regions, either in different or the same chromosome, among them, the 5S rDNA gene clusters.
Chrom. Cytog. Map	BAC	start	end	Size(bp)	References
1	13G1	7572042	7580904	8862	García-Angulo et al. 2018
1	10F5	7744068	7856487	112419
1	67N4	12105594	12350291	244697
1	48P7	16598420	16840821	242401	García-Angulo et al. 2018; Rodríguez et al. 2019
1	67P21	18262950	18472071	209121
1	74O9	19014762	19198467	183705
1	12D22	19192044	19237400	45356	Merlo et al. 2017
1	52C17	30927821	31108578	180757	García-Angulo et al. 2018; Rodríguez et al. 2019
1	10K23	35270646	35377832	107186	Portela-Bens et al. 2017
1	73B7	35278957	35318620	39663	García-Angulo et al. 2018; Rodríguez et al. 2019
1	36D3	37696959	37745328	48369	García-Angulo et al. 2018
1	5K5	44589098	44763667	174569	Merlo et al. 2017
1	10L10	44615210	44668115	52905	García-Angulo et al. 2018
2	19J21	5513333	5563516	50183	Portela-Bens et al. 2017
2	68P5	12794656	12801151	6495
2	38N10	15120480	15330995	210515	García-Angulo et al. 2019
2	21I14	18113402	18183817	70415
2	36K1	18293923	18317370	23447	García et al. 2019
2	21O23	22006794	22057985	51191	Portela-Bens et al. 2017
2	36I3	24726080	24752892	26812	García et al. 2019
2	65E23	24977297	25001291	23994
2	46C5	31008363	31187699	179336	García et al. 2019
2	60P19	31330275	31500970	170695	García-Angulo et al. 2020
2	4D15	32094905	32160473	65568	García-Angulo et al. 2019
2	42D4	32859458	33012486	153028
2	52G10	33722667	33895699	173032	García-Angulo et al. 2019
3	31O1	1492949	1508353	15404
3	54H18	1683791	1884991	201200
3	9C12	6222465	6426406	203941
3	59B23	7901674	7994798	93124	Merlo et al. 2021
3	73A11	15686835	15865315	178480
3	4B13	17427128	17540031	112903
3	9J4	19777023	19917354	140331	García et al. 2019
4	36H2	639777	700858	61081	García et al. 2019
4	36H3	639785	691944	52159	García et al. 2019
4	36J2	2001465	2053869	52404	García et al. 2019
4	8A23	6221120	6315616	94496	García et al. 2019
4	67K3	9638913	9728429	89516
4	12D24	15417518	15590547	173029	Arias-Pérez et al. 2018
4	30J4	15964546	16159640	195094	Cegarra et al. 2013; Merlo et al. 2017¸ García-Angulo et al. 2018
4	46B2	16297804	16497587	199783	García et al. 2019
4	3C15	16826575	16895274	68699	García et al. 2019
4	30P17	21467452	21552765	85313	García et al. 2019
4	12N15	32339370	32494473	155103	Portela-Bens et al. 2017
4	39G22	36037424	36242511	205087
5	74M4	7197228	7271114	73886
5	72B11	7198891	7268749	69858
5	46K16	13507583	13702555	194972	Merlo et al. 2021
5	3I18	16307359	16495687	188328
6	64A8	1625716	1666503	40787	Merlo et al. 2020
6	47B18	5076008	5082364	6356
6	20D18	5324057	5504651	180594	Portela-Bens et al. 2017
6	11O20	5438136	5525880	87744	Portela-Bens et al. 2017
6	53B20	6919675	7149217	229542	Rodríguez et al. 2019
6	31A1	7712533	7789363	76830	García et al. 2019
6	5SrDNA	9659398	9672188	12790	Cross et al. 2008
6	64A8	15270928	15434386	163458	Merlo et al. 2020
6	67P7	15441751	15642191	200440
6	48K7	16397982	16574387	176405	García-Angulo et al. 2018; Rodríguez et al. 2019
6	16E16	16505513	16549247	43734	Portela-Bens et al. 2017
6	53B20	16796598	16976225	179627	Rodríguez et al. 2019
6	5SrDNA	17148051	17151768	3717	Cross et al. 2008
6	45M23	29822138	29834935	12797	Merlo et al. 2021
7	39D10	2480478	2665831	185353
7	44K21	3983841	4039110	55269
7	19H19	4557359	4620134	62775	Portela-Bens et al. 2017
7	47G8	6288866	6330779	41913
7	76F9	11592874	11746665	153791
7	13O12	11721375	11934095	212720
7	7H22	20728761	20788681	59920	Portela-Bens et al. 2017
8	31A2	4121067	4191789	70722	García et al. 2019
8	8O7	10371887	10534927	163040	Potela-Bens et al. 2017
8	57C10	11166674	11359763	193089
8	57G6	12350077	12393163	43086	Merlo et al. 2021
9	51E10	3089803	3103902	14099
9	9B2	6516733	6659604	142871
9	4N9	6980991	7147440	166449
9	57G16	10929122	10951606	22484	Merlo et al. 2021
9	72B11	10932926	10951606	18680
9	39F2	13409737	13499914	90177	García-Angulo et al. 2020
9	32B8	19773666	19969345	195679	Portela-Bens et al. 2017
10	15I19	5671172	5879470	208298	García et al. 2019
10	68G4	6293356	6440901	147545	Merlo et al. 2020
10	57N7	6612611	6660809	48198
10	68G4	7646186	7701312	55126	Merlo et al. 2020
10	9E8	8417647	8456718	39071	García-Cegarra et al. 2013
10	13L18	15925939	16130724	204785
10	56H24	16109115	16239502	130387	García-Angulo et al. 2018
11	38F24	8094847	8147905	53058	García-Angulo et al. 2020
11	3N10	8177480	8232219	54739	Merlo et al. 2020
11	31F1	9037817	9083045	45228	García et al. 2019
11	4E10	12859860	12924476	64616	García et al. 2019
11	45L11	12873354	13066645	193291	Merlo et al. 2020
11	72B11	16071434	16149877	78443
11	5SrDNA	22649871	22697902	48031	Cross et al. 2008
12	13F2	1252582	1258497	5915	García et al. 2019
12	38B21	10317182	10493398	176216
12	13E1	12782153	12805894	23741	García-Cegarra et al. 2013
12	45M23	13193012	13227985	34973	Merlo et al. 2021
12	39L15	13269511	13457052	187541
12	57N7	14614233	14714712	100479
12	35D17	15652773	15764583	111810	García et al. 2019
12	30J4	19124482	19282990	158508	Cegarra et al. 2013; Merlo et al. 2017¸ García-Angulo et al. 2019
13	19L16	15543458	15555778	12320	Merlo et al. 2020
13	71J13	16353484	16581621	228137	Merlo et al. 2021
13	51K20	16903092	17096081	192989
13	65J17	19342693	19489797	147104
13	66D13	21411668	21632941	221273
13	4M14	23145203	23249840	104637	García-Angulo et al. 2020
14	57G6	9950581	10048237	97656	Merlo et al. 2021
14	73A11	10248677	10337286	88609
14	4N21	12880781	12890280	9499	Ponce et al. 2011
14	58D1	13131338	13309164	177826
14	29D4	23017672	23212382	194710	García-Angulo et al. 2019
15	36E3	523083	532570	9487	García et al. 2019
15	22C2	3403056	3427067	24011	García-Cegarra et al. 2013
15	60P24	12187693	12241663	53970	Merlo et al. 2020
15	4F12	17969998	18029401	59403	García et al. 2019
15	44K21	21276075	21432848	156773
16	71N11	485078	648699	163621	García-Angulo et al. 2019
16	53D20	3651069	3763845	112776	García-Angulo et al. 2019
16	54E18	9764895	9870163	105268	Ramírez et al. (in process)
16	25P16	11149350	11205906	56556	García-Angulo et al. 2020
16	52E17	22853786	23047053	193267	García et al. 2019
16	57G6	23915869	24003315	87446	Merlo et al. 2021
16	76A22	26503639	26528965	25326
16	57N7	26503640	26524778	21138
17	42F9	3430436	3627436	197000
17	53B20	5770620	5877014	106394	Rodríguez et al. 2019
17	65I16	10312738	10492084	179346	Merlo et al. 2020
17	19K18	10334158	10465773	131615	Merlo et al. 2020
17	65O21	12557319	12669357	112038
17	73J17	17132878	17167492	34614	Merlo et al. 2021
17	63A7	19159174	19346742	187568	García-Cegarra et al. 2013
17	31N1	23697949	23769497	71548	García et al. 2019
18	45L11	2053773	2098772	44999	Merlo et al. 2020
18	36M2	16710945	16782020	71075	García et al. 2019
18	3F15	17971067	18091131	120064	Merlo et al. 2020
18	15B1	19115653	19305121	189468
18	2K18	24213324	24266017	52693	Portela-Bens et al. 2017
19	31C1	96421	256360	159939	García-Angulo et al. 2019
19	38H3	2348678	2363954	15276
19	58D11	3537958	3718661	180703
19	50K3	11941263	12174712	233449	García-Angulo et al. 2020
19	13F4	17584531	17669759	85228	García et al. 2019
19	42P4	22828847	23030118	201271	García-Angulo et al. 2019
19	54G7	23013113	23235840	222727
19	62G15	23242376	23289156	46780
19	45L11	23651933	23679580	27647	Merlo et al. 2020
19	12K16	26368643	26377777	9134	García-Cegarra et al. 2013
20	45M19	3025095	3104382	79287
20	53K8	13442048	13625281	183233
20	54F6	17844694	18069920	225226	Merlo et al. 2021
20	1C2	25751479	25790726	39247	García-Angulo et al. 2018
21	63A3	4375986	4539254	163268	García-Cegarra et al. 2013; García et al. 2019
21	59B23	17941401	18146632	205231	Merlo et al. 2021
21	55B12	20402371	20446655	44284	García-Angulo et al. 2020
21	3A12	20787667	20968427	180760
21	72O12	21763890	21985271	221381
21	30H22	23487358	23593948	106590	Portela-Bens et al. 2017
