## Supplementary material for "A chromosome-level genome assembly enables the identification of the follicle stimulating hormone receptor as the master sex determining gene in *Solea senegalensis*": Table S15

### Sheet: Hoja1
Table S15: Sets of primers designed with Primer 3 to develop a molecular tool for sexing using diagnostic markers between males (heterozygous) and females (homozygous) located at exon 14 of the fshr gene
SNPs position	Name	Base	Position	Forward	Reverse	Internal	Sequence
s19_11718023	SNP1	T	Exon 14	ATGGGAGCCATGCAGACAAA	GTGGAGTTTCTGGTGGCTCA	GATGAGGGGTTGCGAATG	ATGGGAGCCATGCAGACAAAGTCAGTGAAGATGAGAATGGCCATGCGTTGGGCCACGCTGGTGTCAGCGGGGGCTGGCATTGATGAGGGGTTGCGAATGTTCAGATAGATGCTGAGGTAACAGCCACACACAGTGAAGAAGGCCAGGATGTTGAGGAGGAGGAGAGACACAATGTAGACCTGAGCCACCAGAAACTCCAC
s19_11718595	SNP2	T	Exon 12	AGACCGTAAAGAAGCCTGCA	CATTGTGTTGACAGGCAGCC	GTAATACTGGCCTCGAGTGA	AGACCGTAAAGAAGCCTGCAGCATTGCAGCCCGGGCCATTCTGCCATTCAATAGCATGGTTGTAATACTGGCCTCGAGTGATCGTGTCCACACTTGCTATGACTACCAGGTAGACACCCATGCAGAGGTCAGCAAAGGCCAAGTGGCACATGAGGAAACGGGGAACAGTGAGTTTGGCACGGCTGCCTGTCAACACAATG
s19_11717570	SNP3	A	Exon 14 (3´)	ACAAGAGGACCTTCAGGAGT	TCAGCTGTTAGGACGTACCAG	TCTCTAGCGAGAGAATTA	ACAAGAGGACCTTCAGGAGTTATCTATTCTGTCACTATCTCTGTATTTCTCTAGCGAGAGAATTAACACCCTACTGCTATTCTAGCAACAAATATAACTTCTGTGGGGTTTTGAAAGATTCTCATCTTTCTGTTTTCCCATCAAAACTCAGTCCAGTCGCCACTGAGTACACCACCACACTGGTACGTCCTAACAGCTGA
